# EvoPRAISE: computationally guided directed evolution for rational AAV capsid engineering

**DOI:** 10.1101/2025.11.02.686002

**Authors:** Hiroaki Ono, Shoko Fujino, Genshiro A. Sunagawa

## Abstract

Advances in neuroscience and gene therapy would be greatly accelerated by adeno-associated virus (AAV) vectors capable of crossing the blood–brain barrier (BBB). Unfortunately, capsids evolved in mice often fail to function in other species, limiting applications in non-model animals such as hibernators. To overcome this limitation, we developed Evolutionary Optimization combined with APPRAISE (EvoPRAISE), a framework that integrates structure-based peptide–protein affinity prediction with directed evolution to design peptide binders for membrane proteins. Using EvoPRAISE, we designed peptide binders that interact with Ly6E, a BBB-associated membrane protein expressed in the Syrian hamster brain. By inserting these peptides into surface-exposed regions of the AAV9 capsid, we developed AAV capsid variants capable of crossing the BBB following systemic administration in Syrian hamsters. Furthermore, this framework enabled the design of AAV capsids displaying peptide binders targeting the human BBB. This rational approach reduces the need for large-scale animal *in vivo* selection procedures and facilitates the efficient development of receptor-targeted AAV capsids for both neuroscience studies in non-model species and translational gene delivery to the human brain.
