## Supplemental Table 1 for "EvoPRAISE: computationally guided directed evolution for rational AAV capsid engineering"

No	Name	Sequence	Note
1	Fwd_PF1.0	CCTACATCATCGCACAGGCGCAGACCGGCTG	Forward PCR primer for inserting Cap-PF1.0 into the AAV9 capsid
2	Rev_PF1.0	CGGGCAGTCTTTGGGCACTCTGGTGGTTTG	Reverse PCR primer for inserting Cap-PF1.0 into the AAV9 capsid
3	Fwd_PF1.1	CCTACATCATCGCACAGGCGCAGACCGGTTG	Forward PCR primer for inserting Cap-PF1.1 into the AAV9 capsid
4	Rev_PF1.1	CGGGCAGTCTTTGGGCACTCTGGTGGTTTG	Reverse PCR primer for inserting Cap-PF1.1 into the AAV9 capsid
5	Fwd_PF1.2	CCTACATCATCGCACAGGCGCAGACCGGTTG	Forward PCR primer for inserting Cap-PF1.2 into the AAV9 capsid
6	Rev_PF1.2	CGGGCATTCTTTGGGCACTCTGGTGGTTTG	Reverse PCR primer for inserting Cap-PF1.2 into the AAV9 capsid
7	Fwd_PF1.3	AGTACATCATCGCACAGGCGCAGACCGGTTG	Forward PCR primer for inserting Cap-PF1.3 into the AAV9 capsid
8	Rev_PF1.3	GGGGCATTCTTTGGGCACTCTGGTGGTTTG	Reverse PCR primer for inserting Cap-PF1.3 into the AAV9 capsid
9	Fwd_PF1.4	AGATCATCATCGCACAGGCGCAGACCGGTTG	Forward PCR primer for inserting Cap-PF1.4 into the AAV9 capsid
10	Rev_PF1.4	GGGGCATTCTTTGGGCACTCTGGTGGTTTG	Reverse PCR primer for inserting Cap-PF1.4 into the AAV9 capsid
11	Fwd_PF1.5	AGATCATCATCGCACAGGCGCAGACCGGTTG	Forward PCR primer for inserting Cap-PF1.5 into the AAV9 capsid
12	Rev_PF1.5	GGTCCATTCTTTGGGCACTCTGGTGGTTTG	Reverse PCR primer for inserting Cap-PF1.5 into the AAV9 capsid
13	Fwd_PF1.6	AGATCATCTACGCACAGGCGCAGACCGGTTG	Forward PCR primer for inserting Cap-PF1.6 into the AAV9 capsid
14	Rev_PF1.6	GGTCCATTCTTTGGGCACTCTGGTGGTTTG	Reverse PCR primer for inserting Cap-PF1.6 into the AAV9 capsid
15	Fwd_PF1.7	AGATCATCTACGCACAGGCGCAGACCGGCTG	Forward PCR primer for inserting Cap-PF1.7 into the AAV9 capsid
16	Rev_PF1.7	GGTCCATCCATTGGGCACTCTGGTGGTTTG	Reverse PCR primer for inserting Cap-PF1.7 into the AAV9 capsid
17	Fwd_PF.h1.1	GGTGCGTGACCGCACAGGCGCAGACCGGCTG	Forward PCR primer for inserting Cap-PF.h1.1 into the AAV9 capsid
18	Rev_PF.h1.1	AGCACTTGTCTTGGGCACTCTGGTGGTTTG	Reverse PCR primer for inserting Cap-PF.h1.1 into the AAV9 capsid
19	Fwd_PF.h1.2	TCAACGACCAGGCACAGGCGCAGACCGGCTG	Forward PCR primer for inserting Cap-PF.h1.2 into the AAV9 capsid
20	Rev_PF.h1.2	AGATCTCGTATTGGGCACTCTGGTGGTTTG	Reverse PCR primer for inserting Cap-PF.h1.2 into the AAV9 capsid
21	Fwd_PF.h1.3	CCGGCGCCATTGCACAGGCGCAGACCGGCTG	Forward PCR primer for inserting Cap-PF.h1.3 into the AAV9 capsid
22	Rev_PF.h1.3	CCTCAGGTTTTTGGGCACTCTGGTGGTTTG	Reverse PCR primer for inserting Cap-PF.h1.3 into the AAV9 capsid
23	Fwd_PF.h1.4	TGACCATGGGCGCACAGGCGCAGACCGGCTG	Forward PCR primer for inserting Cap-PF.h1.4 into the AAV9 capsid
24	Rev_PF.h1.4	TGTGTCTGCATTGGGCACTCTGGTGGTTTG	Reverse PCR primer for inserting Cap-PF.h1.4 into the AAV9 capsid
25	Fwd_PF.h1.5	CCGTGAAGATCGCACAGGCGCAGACCGGCTG	Forward PCR primer for inserting Cap-PF.h1.5 into the AAV9 capsid
26	Rev_PF.h1.5	GGCAGGTCAGTTGGGCACTCTGGTGGTTTG	Reverse PCR primer for inserting Cap-PF.h1.5 into the AAV9 capsid
27	Fwd_PF.h1.6	AGTGGCCTAGCGCACAGGCGCAGACCGGCTG	Forward PCR primer for inserting Cap-PF.h1.6 into the AAV9 capsid
28	Rev_PF.h1.6	GCCAATCGGTTTGGGCACTCTGGTGGTTTG	Reverse PCR primer for inserting Cap-PF.h1.6 into the AAV9 capsid
29	Fwd_PF.h1.7	GGGAGCAGAAGGCACAGGCGCAGACCGGCTG	Forward PCR primer for inserting Cap-PF.h1.7 into the AAV9 capsid
30	Rev_PF.h1.7	AGCACTCCTTTTGGGCACTCTGGTGGTTTG	Reverse PCR primer for inserting Cap-PF.h1.7 into the AAV9 capsid
31	Fwd_PF.h1.8	TCACCATCAGAGCACAGGCGCAGACCGGCTG	Forward PCR primer for inserting Cap-PF.h1.8 into the AAV9 capsid
32	Rev_PF.h1.8	AGCACTTGCATTGGGCACTCTGGTGGTTTG	Reverse PCR primer for inserting Cap-PF.h1.8 into the AAV9 capsid
33	Fwd_PF.h1.9	GGTTCTTCAGAGCACAGGCGCAGACCGGCTG	Forward PCR primer for inserting Cap-PF.h1.9 into the AAV9 capsid
34	Rev_PF.h1.9	ACCAGTTCCATTGGGCACTCTGGTGGTTTG	Reverse PCR primer for inserting Cap-PF.h1.9 into the AAV9 capsid
35	Fwd_PF.h1.10	GGTGCATCAACGCACAGGCGCAGACCGGCTG	Forward PCR primer for inserting Cap-PF.h1.10 into the AAV9 capsid
36	Rev_PF.h1.10	AGCAGCACTCTTGGGCACTCTGGTGGTTTG	Reverse PCR primer for inserting Cap-PF.h1.10 into the AAV9 capsid
37	Fwd_LY6E_gRNA	GTGTGGAGCGGTTTTAGAGCTAGAAATAGCAAG	Forward PCR primer to synthesize LY6E_gRNA
38	Rev_LY6E_gRNA	CCAGAAGGGCGGTGTTTCGTCCTTTCCACAAG	Reverse PCR primer to synthesize LY6E_gRNA
39	Gapdh_qPCR_F	TCTCTATCCCTTCTTCTGATGC	Forward qPCR primer for Gapdh
40	Gapdh_qPCR_R	GGACCATCTACAGTCTTCTGTGTG	Reverse qPCR primer for Gapdh
41	Ly6d_qPCR_F	TGAAGACGGCTCTGCTACTCC	Forward qPCR primer for Ly6d
42	Ly6d_qPCR_R	GTTGTTTACAGTTCGCGCTG	Reverse qPCR primer for Ly6d
43	Ly6e_qPCR_F	GTCAACTTAGGTGTGGCATCTG	Forward qPCR primer for Ly6e
44	Ly6e_qPCR_R	CAAGCTGAGCAGGAGTCCAAGG	Reverse qPCR primer for Ly6e
45	Ly6f_qPCR_F	GAACAGTTCCCATGCTATGAAG	Forward qPCR primer for Ly6f
46	Ly6f_qPCR_R	CTTGCTGATGATGGTGATACCCGG	Reverse qPCR primer for Ly6f
47	Ly6h_qPCR_F	TTTGTGCCAGCGTGCGGATC	Forward qPCR primer for Ly6h
48	Ly6h_qPCR_R	CACGAAGTCGCAGGAGGAAG	Reverse qPCR primer for Ly6h
49	Ly6k_qPCR_F	CAGCAGATTCTCAGACCTCG	Forward qPCR primer for Ly6k
50	Ly6k_qPCR_R	CTCTGCCTCACAGACGTGAC	Reverse qPCR primer for Ly6k
51	Ly6l_qPCR_F	AGCCCATAAAGTGCCAGCCAG	Forward qPCR primer for Ly6l
52	Ly6l_qPCR_R	CTGTTGGTGTTGGGACACTGGAC	Reverse qPCR primer for Ly6l
53	Ly6m_qPCR_F	CGCTACTGTCTGACCTCCTG	Forward qPCR primer for Ly6m
54	Ly6m_qPCR_R	GGAGTTGTTCTGGCTCTGATGG	Reverse qPCR primer for Ly6m
55	Lypd2_qPCR_F	TCATCTTGGAACACCTGCTG	Forward qPCR primer for Lypd2
56	Lypd2_qPCR_R	GTGACCGTTGTACTTCTTCAAGTC	Reverse qPCR primer for Lypd2
57	Lypd3_qPCR_F	GGGTAGGTTACTCATCTGAGG	Forward qPCR primer for Lypd3
58	Lypd3_qPCR_R	CACATCTCCTCTCCTGGCAG	Reverse qPCR primer for Lypd3
59	Lypd4_qPCR_F	TCACATCCAGGACCCTGACAC	Forward qPCR primer for Lypd4
60	Lypd4_qPCR_R	CTAGGCAATAAAGAGACGGCC	Reverse qPCR primer for Lypd4
61	Lypd5_qPCR_F	CATCAGAATTTGGCTCCAGAC	Forward qPCR primer for Lypd5
62	Lypd5_qPCR_R	CTAGGCAATAAAGAGACGGCC	Reverse qPCR primer for Lypd5
63	Lypd6_qPCR_F	CTTTGAGGCCCTCTGTATGAGTG	Forward qPCR primer for Lypd6
64	Lypd6_qPCR_R	GGATTGAGCAGCTTTCAGACAGTC	Reverse qPCR primer for Lypd6
65	Lypd6b_qPCR_F	CACAGAAGCCCAGTGAGTGC	Forward qPCR primer for Lypd6b
66	Lypd6b_qPCR_R	CTGGTAGTCGGGCTTTGCTCTGC	Reverse qPCR primer for Lypd6b
67	Lypd8_qPCR_F	CCATCCTTAGGAGAAGTCAGTC	Forward qPCR primer for Lypd8
68	Lypd8_qPCR_R	CCATCGCCACATTCTGAAGC	Reverse qPCR primer for Lypd8
69	Lypd9_qPCR_F	ACTGAGTACATCTTTGGCTGTC	Forward qPCR primer for Lypd9
70	Lypd9_qPCR_R	GACTCCTGGGCTTCACATGC	Reverse qPCR primer for Lypd9
71	Pinlyp_qPCR_F	GGCTTCCTATAAGGGCACAG	Forward qPCR primer for Pinlyp
72	Pinlyp_qPCR_R	GTGTGAGAGCCAGCAGGAAGGTC	Reverse qPCR primer for Pinlyp
73	Slurp1_qPCR_F	CAAACATGAAACCAGGCAGGCTC	Forward qPCR primer for Slurp1
74	Slurp1_qPCR_R	CCATGTTCCAGGCTGCCAAG	Reverse qPCR primer for Slurp1
75	Slurp2_qPCR_F	TCCTCAAACATGAAACCAGGCAG	Forward qPCR primer for Slurp2
76	Slurp2_qPCR_R	CCATGTTCCAGGCTGCCAAG	Reverse qPCR primer for Slurp2
